# CGMTSA: An R package for continuous glucose monitoring time series data analysis

**DOI:** 10.1101/2020.07.06.174748

**Authors:** Jian Shao, Tao Xu, Kaixin Zhou

## Abstract

The R package CGMTSA was developed to facilitate investigations that examine the continuous glucose monitoring (CGM) data as a time series. Accordingly, novel time series functions were introduced to: 1) enable more accurate missing data imputation and outlier identification; 2) calculate recommended CGM metrics as well as key time series parameters; 3) plot interactive and 3D graphs that allow direct visualizations of temporal CGM data and time series model optimization. The software was designed to accommodate all popular CGM devices and support all common data processing steps.
