## Supplemental File 1 for "CGMTSA: An R package for continuous glucose monitoring time series data analysis"

lyf
# 1
ID	Time	Record Type	Historic Glucose (mmol/L)
79362	2020/04/14 11:17	0	4.7
79363	2020/04/14 11:32	0	4.2
79364	2020/04/14 11:47	0	4.1
79365	2020/04/14 12:02	0	4.2
79366	2020/04/14 12:17	0	4.7
79367	2020/04/14 12:32	0	5.7
79368	2020/04/14 12:47	0	7.0
79369	2020/04/14 13:02	0	7.3
79370	2020/04/14 13:17	0	6.6
79371	2020/04/14 13:32	0	5.5
79372	2020/04/14 13:47	0	5.1
79373	2020/04/14 14:02	0	4.9
79374	2020/04/14 14:17	0	4.5
79375	2020/04/14 14:32	0	4.8
79376	2020/04/14 14:47	0	5.6
79377	2020/04/14 15:02	0	6.0
79378	2020/04/14 15:17	0	5.7
79379	2020/04/14 15:32	0	4.9
79380	2020/04/14 15:47	0	4.3
79381	2020/04/14 16:02	0	4.1
79382	2020/04/14 16:17	0	4.2
79383	2020/04/14 16:32	0	4.5
79384	2020/04/14 16:47	0	4.7
79385	2020/04/14 17:02	0	4.8
79386	2020/04/14 17:17	0	4.8
79387	2020/04/14 17:32	0	4.7
79388	2020/04/14 17:47	0	4.6
79389	2020/04/14 18:02	0	4.4
79390	2020/04/14 18:17	0	4.6
79391	2020/04/14 18:32	0	5.1
79392	2020/04/14 18:47	0	5.1
79393	2020/04/14 19:02	0	4.3
79394	2020/04/14 19:17	0	3.9
79395	2020/04/14 19:32	0	3.9
79396	2020/04/14 19:47	0	4.3
79397	2020/04/14 20:02	0	4.4
79398	2020/04/14 20:17	0	4.4
79399	2020/04/14 20:32	0	4.6
79400	2020/04/14 20:47	0	4.7
79401	2020/04/14 21:02	0	4.6
79402	2020/04/14 21:17	0	4.4
79403	2020/04/14 21:32	0	4.2
79404	2020/04/14 21:47	0	4.3
79405	2020/04/14 22:02	0	4.6
79406	2020/04/14 22:17	0	4.8
79407	2020/04/14 22:32	0	4.4
79408	2020/04/14 22:47	0	3.9
79409	2020/04/14 23:02	0	3.8
79410	2020/04/14 23:17	0	3.9
79411	2020/04/14 23:32	0	4.1
79412	2020/04/14 23:47	0	4.1
79413	2020/04/15 00:02	0	4.1
79414	2020/04/15 00:17	0	4.1
79415	2020/04/15 00:32	0	4.0
79416	2020/04/15 00:47	0	3.9
79417	2020/04/15 01:02	0	4.0
79418	2020/04/15 01:17	0	4.0
79419	2020/04/15 01:32	0	3.9
79420	2020/04/15 01:47	0	3.7
79421	2020/04/15 02:02	0	3.4
79422	2020/04/15 02:17	0	3.4
79423	2020/04/15 02:32	0	3.6
79424	2020/04/15 02:47	0	3.6
79425	2020/04/15 03:02	0	3.5
79426	2020/04/15 03:17	0	3.6
79427	2020/04/15 03:32	0	3.8
79428	2020/04/15 03:47	0	3.7
79429	2020/04/15 04:02	0	3.4
79430	2020/04/15 04:17	0	3.3
79431	2020/04/15 04:32	0	3.2
79432	2020/04/15 04:47	0	3.1
79433	2020/04/15 05:02	0	2.9
79434	2020/04/15 05:17	0	2.9
79435	2020/04/15 05:32	0	3.0
79436	2020/04/15 05:47	0	3.2
79437	2020/04/15 06:02	0	3.1
79438	2020/04/15 06:17	0	3.0
79439	2020/04/15 06:32	0	3.7
79440	2020/04/15 06:47	0	4.0
79441	2020/04/15 07:02	0	3.7
79442	2020/04/15 07:17	0	3.7
79443	2020/04/15 07:32	0	3.7
79444	2020/04/15 07:47	0	3.9
79445	2020/04/15 08:02	0	5.0
79446	2020/04/15 08:17	0	7.1
79447	2020/04/15 08:32	0	7.4
79448	2020/04/15 08:47	0	5.8
79449	2020/04/15 09:02	0	4.6
79450	2020/04/15 09:17	0	4.6
79451	2020/04/15 09:32	0	5.2
79452	2020/04/15 09:47	0	5.1
79453	2020/04/15 10:02	0	4.6
79454	2020/04/15 10:17	0	4.3
79455	2020/04/15 10:32	0	3.9
79456	2020/04/15 10:47	0	3.6
79457	2020/04/15 11:02	0	3.4
79458	2020/04/15 11:17	0	3.2
79459	2020/04/15 11:32	0	3.2
79460	2020/04/15 11:47	0	3.1
79461	2020/04/15 12:02	0	3.2
79462	2020/04/15 12:17	0	3.7
79463	2020/04/15 12:32	0	4.7
79464	2020/04/15 12:47	0	5.5
79465	2020/04/15 13:02	0	5.8
79466	2020/04/15 13:17	0	5.8
79467	2020/04/15 13:32	0	5.5
79468	2020/04/15 13:47	0	5.0
79469	2020/04/15 14:02	0	4.3
79470	2020/04/15 14:17	0	3.8
79471	2020/04/15 14:32	0	4.2
79472	2020/04/15 14:47	0	4.9
79473	2020/04/15 15:02	0	5.1
79474	2020/04/15 15:17	0	4.8
79475	2020/04/15 15:32	0	4.6
79476	2020/04/15 15:47	0	4.3
79477	2020/04/15 16:02	0	4.2
79478	2020/04/15 16:17	0	4.6
79479	2020/04/15 16:32	0	4.7
79480	2020/04/15 16:47	0	4.5
79481	2020/04/15 17:02	0	4.7
79482	2020/04/15 17:17	0	5.6
79483	2020/04/15 17:32	0	5.6
79484	2020/04/15 17:47	0	4.6
79485	2020/04/15 18:02	0	3.9
79486	2020/04/15 18:17	0	4.2
79487	2020/04/15 18:32	0	4.5
79488	2020/04/15 18:47	0	4.7
79489	2020/04/15 19:02	0	5.6
79490	2020/04/15 19:17	0	6.2
79491	2020/04/15 19:32	0	5.8
79492	2020/04/15 19:47	0	5.1
79493	2020/04/15 20:02	0	4.7
79494	2020/04/15 20:17	0	4.7
79495	2020/04/15 20:32	0	5.2
79496	2020/04/15 20:47	0	6.0
79497	2020/04/15 21:02	0	6.3
79498	2020/04/15 21:17	0	5.2
79499	2020/04/15 21:32	0	4.4
79500	2020/04/15 21:47	0	5.4
79501	2020/04/15 22:02	0	6.1
79502	2020/04/15 22:17	0	5.7
79503	2020/04/15 22:32	0	5.1
79504	2020/04/15 22:47	0	4.7
79505	2020/04/15 23:02	0	4.8
79506	2020/04/15 23:17	0	4.7
79507	2020/04/15 23:32	0	4.3
79508	2020/04/15 23:47	0	4.2
79509	2020/04/16 00:02	0	4.4
79510	2020/04/16 00:17	0	4.4
79511	2020/04/16 00:32	0	4.2
79512	2020/04/16 00:47	0	4.2
79513	2020/04/16 01:02	0	4.2
79514	2020/04/16 01:17	0	4.3
79515	2020/04/16 01:32	0	4.2
79516	2020/04/16 01:47	0	4.2
79517	2020/04/16 02:02	0	4.3
79518	2020/04/16 02:17	0	4.4
79519	2020/04/16 02:32	0	4.4
79520	2020/04/16 02:47	0	4.2
79521	2020/04/16 03:02	0	4.1
79522	2020/04/16 03:17	0	4.1
79523	2020/04/16 03:32	0	4.2
79524	2020/04/16 03:47	0	4.1
79525	2020/04/16 04:02	0	3.9
79526	2020/04/16 04:17	0	3.9
79527	2020/04/16 04:32	0	3.9
79528	2020/04/16 04:47	0	3.8
79529	2020/04/16 05:02	0	3.6
79530	2020/04/16 05:17	0	3.8
79531	2020/04/16 05:32	0	4.2
79532	2020/04/16 05:47	0	4.2
79533	2020/04/16 06:02	0	3.9
79534	2020/04/16 06:17	0	4.1
79535	2020/04/16 06:32	0	4.2
79536	2020/04/16 06:47	0	4.2
79537	2020/04/16 07:02	0	4.1
79538	2020/04/16 07:17	0	4.3
79539	2020/04/16 07:32	0	4.9
79540	2020/04/16 07:47	0	5.4
79541	2020/04/16 08:02	0	4.8
79542	2020/04/16 08:17	0	4.1
79543	2020/04/16 08:32	0	4.2
79544	2020/04/16 08:47	0	4.9
79545	2020/04/16 09:02	0	5.9
79546	2020/04/16 09:17	0	6.0
79547	2020/04/16 09:32	0	5.2
79548	2020/04/16 09:47	0	4.3
79549	2020/04/16 10:02	0	4.2
79550	2020/04/16 10:17	0	4.9
79551	2020/04/16 10:32	0	5.2
79552	2020/04/16 10:47	0	4.9
79553	2020/04/16 11:02	0	4.7
79554	2020/04/16 11:17	0	4.9
79555	2020/04/16 11:32	0	5.2
79556	2020/04/16 11:47	0	5.1
79557	2020/04/16 12:02	0	4.4
79558	2020/04/16 12:17	0	4.3
79559	2020/04/16 12:32	0	4.9
79560	2020/04/16 12:47	0	5.6
79561	2020/04/16 13:02	0	6.1
79562	2020/04/16 13:17	0	5.7
79563	2020/04/16 13:32	0	4.3
79564	2020/04/16 13:47	0	3.5
79565	2020/04/16 14:02	0	3.7
79566	2020/04/16 14:17	0	5.0
79567	2020/04/16 14:32	0	6.3
79568	2020/04/16 14:47	0	6.6
79569	2020/04/16 15:02	0	6.2
79570	2020/04/16 15:17	0	5.7
79571	2020/04/16 15:32	0	5.5
79572	2020/04/16 15:47	0	5.4
79573	2020/04/16 16:02	0	5.2
79574	2020/04/16 16:17	0	4.9
79575	2020/04/16 16:32	0	4.8
79576	2020/04/16 16:47	0	4.8
79577	2020/04/16 17:02	0	4.8
79578	2020/04/16 17:17	0	4.6
79579	2020/04/16 17:32	0	4.4
79580	2020/04/16 17:47	0	4.5
79581	2020/04/16 18:02	0	4.5
79582	2020/04/16 18:17	0	4.4
79583	2020/04/16 18:32	0	4.6
79584	2020/04/16 18:47	0	5.2
79585	2020/04/16 19:02	0	5.8
79586	2020/04/16 19:17	0	5.7
79587	2020/04/16 19:32	0	5.2
79588	2020/04/16 19:47	0	4.9
79589	2020/04/16 20:02	0	5.0
79590	2020/04/16 20:17	0	5.2
79591	2020/04/16 20:32	0	5.8
79592	2020/04/16 20:47	0	5.9
79593	2020/04/16 21:02	0	5.7
79594	2020/04/16 21:17	0	5.5
79595	2020/04/16 21:32	0	5.1
79596	2020/04/16 21:47	0	5.0
79597	2020/04/16 22:02	0	5.4
79598	2020/04/16 22:17	0	6.1
79599	2020/04/16 22:32	0	5.8
79600	2020/04/16 22:47	0	4.7
79601	2020/04/16 23:02	0	4.7
79602	2020/04/16 23:17	0	5.8
79603	2020/04/16 23:32	0	6.3
79604	2020/04/16 23:47	0	5.9
79605	2020/04/17 00:02	0	5.1
79606	2020/04/17 00:17	0	4.7
79607	2020/04/17 00:32	0	4.9
79608	2020/04/17 00:47	0	4.9
79609	2020/04/17 01:02	0	4.4
79610	2020/04/17 01:17	0	4.2
79611	2020/04/17 01:32	0	4.2
79612	2020/04/17 01:47	0	4.2
79613	2020/04/17 02:02	0	4.1
79614	2020/04/17 02:17	0	4.0
79615	2020/04/17 02:32	0	4.1
79616	2020/04/17 02:47	0	4.1
79617	2020/04/17 03:02	0	4.2
79618	2020/04/17 03:17	0	4.2
79619	2020/04/17 03:32	0	4.1
79620	2020/04/17 03:47	0	4.1
79621	2020/04/17 04:02	0	4.1
79622	2020/04/17 04:17	0	4.0
79623	2020/04/17 04:32	0	4.1
79624	2020/04/17 04:47	0	4.3
79625	2020/04/17 05:02	0	4.4
79626	2020/04/17 05:17	0	4.1
79627	2020/04/17 05:32	0	4.1
79628	2020/04/17 05:47	0	4.2
79629	2020/04/17 06:02	0	4.2
79630	2020/04/17 06:17	0	4.1
79631	2020/04/17 06:32	0	4.3
79632	2020/04/17 06:47	0	4.3
79633	2020/04/17 07:02	0	4.1
79634	2020/04/17 07:17	0	4.1
79635	2020/04/17 07:32	0	4.2
79636	2020/04/17 07:47	0	4.3
79637	2020/04/17 08:02	0	4.7
79638	2020/04/17 08:17	0	5.2
79639	2020/04/17 08:32	0	5.4
79640	2020/04/17 08:47	0	4.9
79641	2020/04/17 09:02	0	4.8
79642	2020/04/17 09:17	0	5.1
79643	2020/04/17 09:32	0	5.1
79644	2020/04/17 09:47	0	4.6
79645	2020/04/17 10:02	0	4.5
79646	2020/04/17 10:17	0	4.6
79647	2020/04/17 10:32	0	4.6
79648	2020/04/17 10:47	0	4.8
79649	2020/04/17 11:02	0	4.8
79650	2020/04/17 11:17	0	4.6
79651	2020/04/17 11:32	0	4.4
79652	2020/04/17 11:47	0	4.5
79653	2020/04/17 12:02	0	4.5
79654	2020/04/17 12:17	0	4.6
79655	2020/04/17 12:32	0	5.3
79656	2020/04/17 12:47	0	5.5
79657	2020/04/17 13:02	0	5.4
79658	2020/04/17 13:17	0	5.4
79659	2020/04/17 13:32	0	5.3
79660	2020/04/17 13:47	0	4.8
79661	2020/04/17 14:02	0	5.2
79662	2020/04/17 14:17	0	5.8
79663	2020/04/17 14:32	0	6.2
79664	2020/04/17 14:47	0	6.5
79665	2020/04/17 15:02	0	6.1
79666	2020/04/17 15:17	0	5.7
79667	2020/04/17 15:32	0	5.3
79668	2020/04/17 15:47	0	5.3
79669	2020/04/17 16:02	0	5.2
79670	2020/04/17 16:17	0	5.1
79671	2020/04/17 16:32	0	5.0
79672	2020/04/17 16:47	0	4.8
79673	2020/04/17 17:02	0	4.7
79674	2020/04/17 17:17	0	4.9
79675	2020/04/17 17:32	0	5.6
79676	2020/04/17 17:47	0	5.9
79677	2020/04/17 18:02	0	5.4
79678	2020/04/17 18:17	0	5.2
79679	2020/04/17 18:32	0	5.4
79680	2020/04/17 18:47	0	5.5
79681	2020/04/17 19:02	0	5.3
79682	2020/04/17 19:17	0	4.9
79683	2020/04/17 19:32	0	4.6
79684	2020/04/17 19:47	0	4.6
79685	2020/04/17 20:02	0	4.4
79686	2020/04/17 20:17	0	4.7
79687	2020/04/17 20:32	0	5.0
79688	2020/04/17 20:47	0	5.1
79689	2020/04/17 21:02	0	4.8
79690	2020/04/17 21:17	0	4.9
79691	2020/04/17 21:32	0	5.3
79692	2020/04/17 21:47	0	5.2
79693	2020/04/17 22:02	0	5.1
79694	2020/04/17 22:17	0	5.5
79695	2020/04/17 22:32	0	5.5
79696	2020/04/17 22:47	0	5.3
79697	2020/04/17 23:02	0	5.0
79698	2020/04/17 23:17	0	4.7
79699	2020/04/17 23:32	0	4.6
79700	2020/04/17 23:47	0	4.5
79701	2020/04/18 00:02	0	4.1
79702	2020/04/18 00:17	0	4.1
79703	2020/04/18 00:32	0	4.1
79704	2020/04/18 00:47	0	4.2
79705	2020/04/18 01:02	0	4.1
79706	2020/04/18 01:17	0	3.9
79707	2020/04/18 01:32	0	3.8
79708	2020/04/18 01:47	0	3.6
79709	2020/04/18 02:02	0	3.2
79710	2020/04/18 02:17	0	3.0
79711	2020/04/18 02:32	0	3.4
79712	2020/04/18 02:47	0	3.9
79713	2020/04/18 03:02	0	4.0
79714	2020/04/18 03:17	0	3.9
79715	2020/04/18 03:32	0	3.9
79716	2020/04/18 03:47	0	4.0
79717	2020/04/18 04:02	0	4.0
79718	2020/04/18 04:17	0	3.9
79719	2020/04/18 04:32	0	4.0
79720	2020/04/18 04:47	0	4.1
79721	2020/04/18 05:02	0	4.1
79722	2020/04/18 05:17	0	4.2
79723	2020/04/18 05:32	0	4.1
79724	2020/04/18 05:47	0	3.8
79725	2020/04/18 06:02	0	3.7
79726	2020/04/18 06:17	0	3.4
79727	2020/04/18 06:32	0	3.5
79728	2020/04/18 06:47	0	3.9
79729	2020/04/18 07:02	0	4.2
79730	2020/04/18 07:17	0	4.0
79731	2020/04/18 07:32	0	3.9
79732	2020/04/18 07:47	0	4.0
79733	2020/04/18 08:02	0	3.9
79734	2020/04/18 08:17	0	3.8
79735	2020/04/18 08:32	0	3.8
79736	2020/04/18 08:47	0	3.8
79737	2020/04/18 09:02	0	3.8
79738	2020/04/18 09:17	0	3.9
79739	2020/04/18 09:32	0	3.9
79740	2020/04/18 09:47	0	3.9
79741	2020/04/18 10:02	0	3.9
79742	2020/04/18 10:17	0	3.9
79743	2020/04/18 10:32	0	4.7
79744	2020/04/18 10:47	0	5.7
79745	2020/04/18 11:02	0	5.4
79746	2020/04/18 11:17	0	4.6
79747	2020/04/18 11:32	0	4.0
79748	2020/04/18 11:47	0	3.8
79749	2020/04/18 12:02	0	4.1
79750	2020/04/18 12:17	0	4.8
79751	2020/04/18 12:32	0	5.1
79752	2020/04/18 12:47	0	4.5
79753	2020/04/18 13:02	0	3.9
79754	2020/04/18 13:17	0	3.9
79755	2020/04/18 13:32	0	4.1
79756	2020/04/18 13:47	0	4.3
79757	2020/04/18 14:02	0	4.7
79758	2020/04/18 14:17	0	5.2
79759	2020/04/18 14:32	0	5.4
79760	2020/04/18 14:47	0	5.5
79761	2020/04/18 15:02	0	5.5
79762	2020/04/18 15:17	0	4.9
79763	2020/04/18 15:32	0	4.4
79764	2020/04/18 15:47	0	4.5
79765	2020/04/18 16:02	0	4.8
79766	2020/04/18 16:17	0	4.9
79767	2020/04/18 16:32	0	5.4
79768	2020/04/18 16:47	0	5.6
79769	2020/04/18 17:02	0	5.2
79770	2020/04/18 17:17	0	4.4
79771	2020/04/18 17:32	0	4.4
79772	2020/04/18 17:47	0	5.1
79773	2020/04/18 18:02	0	5.8
79774	2020/04/18 18:17	0	5.7
79775	2020/04/18 18:32	0	4.9
79776	2020/04/18 18:47	0	4.6
79777	2020/04/18 19:02	0	4.6
79778	2020/04/18 19:17	0	4.6
79779	2020/04/18 19:32	0	4.8
79780	2020/04/18 19:47	0	5.2
79781	2020/04/18 20:02	0	5.3
79782	2020/04/18 20:17	0	5.2
79783	2020/04/18 20:32	0	5.2
79784	2020/04/18 20:47	0	5.3
79785	2020/04/18 21:02	0	5.2
79786	2020/04/18 21:17	0	5.9
79787	2020/04/18 21:32	0	6.6
79788	2020/04/18 21:47	0	5.4
79789	2020/04/18 22:02	0	3.9
79790	2020/04/18 22:17	0	3.8
79791	2020/04/18 22:32	0	4.4
79792	2020/04/18 22:47	0	4.9
79793	2020/04/18 23:02	0	5.4
79794	2020/04/18 23:17	0	6.1
79795	2020/04/18 23:32	0	6.3
79796	2020/04/18 23:47	0	5.4
79797	2020/04/19 00:02	0	4.4
79798	2020/04/19 00:17	0	4.1
79799	2020/04/19 00:32	0	4.5
79800	2020/04/19 00:47	0	5.1
79801	2020/04/19 01:02	0	5.4
79802	2020/04/19 01:17	0	5.4
79803	2020/04/19 01:32	0	4.7
79804	2020/04/19 01:47	0	3.9
79805	2020/04/19 02:02	0	3.8
79806	2020/04/19 02:17	0	4.1
79807	2020/04/19 02:32	0	4.2
79808	2020/04/19 02:47	0	4.3
79809	2020/04/19 03:02	0	4.3
79810	2020/04/19 03:17	0	4.3
79811	2020/04/19 03:32	0	4.2
79812	2020/04/19 03:47	0	4.1
79813	2020/04/19 04:02	0	3.9
79814	2020/04/19 04:17	0	3.9
79815	2020/04/19 04:32	0	4.2
79816	2020/04/19 04:47	0	4.2
79817	2020/04/19 05:02	0	3.9
79818	2020/04/19 05:17	0	3.9
79819	2020/04/19 05:32	0	3.9
79820	2020/04/19 05:47	0	3.9
79821	2020/04/19 06:02	0	3.9
79822	2020/04/19 06:17	0	3.4
79823	2020/04/19 06:32	0	2.4
79824	2020/04/19 06:47	0	2.2
79825	2020/04/19 07:02	0	2.2
79826	2020/04/19 07:17	0	2.2
79827	2020/04/19 07:32	0	2.5
79828	2020/04/19 07:47	0	3.8
79829	2020/04/19 08:02	0	4.2
79830	2020/04/19 08:17	0	4.0
79831	2020/04/19 08:32	0	4.2
79832	2020/04/19 08:47	0	4.3
79833	2020/04/19 09:02	0	4.2
79834	2020/04/19 09:17	0	4.2
79835	2020/04/19 09:32	0	4.3
79836	2020/04/19 09:47	0	4.7
79837	2020/04/19 10:02	0	5.3
79838	2020/04/19 10:17	0	5.8
79839	2020/04/19 10:32	0	5.8
79840	2020/04/19 10:47	0	5.4
79841	2020/04/19 11:02	0	5.4
79842	2020/04/19 11:17	0	6.0
79843	2020/04/19 11:32	0	6.3
79844	2020/04/19 11:47	0	5.6
79845	2020/04/19 12:02	0	4.9
79846	2020/04/19 12:17	0	4.7
79847	2020/04/19 12:32	0	4.9
79848	2020/04/19 12:47	0	5.2
79849	2020/04/19 13:02	0	5.2
79850	2020/04/19 13:17	0	5.2
79851	2020/04/19 13:32	0	5.1
79852	2020/04/19 13:47	0	4.9
79853	2020/04/19 14:02	0	6.1
79854	2020/04/19 14:17	0	7.2
79855	2020/04/19 14:32	0	6.9
79856	2020/04/19 14:47	0	5.3
79857	2020/04/19 15:02	0	4.3
79858	2020/04/19 15:17	0	4.7
79859	2020/04/19 15:32	0	5.4
79860	2020/04/19 15:47	0	5.2
79861	2020/04/19 16:02	0	4.5
79862	2020/04/19 16:17	0	4.0
79863	2020/04/19 16:32	0	4.2
79864	2020/04/19 16:47	0	4.6
79865	2020/04/19 17:02	0	4.9
79866	2020/04/19 17:17	0	5.2
79867	2020/04/19 17:32	0	5.1
79868	2020/04/19 17:47	0	4.8
79869	2020/04/19 18:02	0	4.8
79870	2020/04/19 18:17	0	5.2
79871	2020/04/19 18:32	0	5.3
79872	2020/04/19 18:47	0	5.1
79873	2020/04/19 19:02	0	5.4
79874	2020/04/19 19:17	0	6.7
79875	2020/04/19 19:32	0	8.2
79876	2020/04/19 19:47	0	9.1
79877	2020/04/19 20:02	0	9.1
79878	2020/04/19 20:17	0	8.4
79879	2020/04/19 20:32	0	7.8
79880	2020/04/19 20:47	0	7.4
79881	2020/04/19 21:02	0	6.7
79882	2020/04/19 21:17	0	5.9
79883	2020/04/19 21:32	0	5.6
79884	2020/04/19 21:47	0	5.4
79885	2020/04/19 22:02	0	5.2
79886	2020/04/19 22:17	0	5.1
79887	2020/04/19 22:32	0	4.9
79888	2020/04/19 22:47	0	4.7
79889	2020/04/19 23:02	0	4.5
79890	2020/04/19 23:17	0	4.7
79891	2020/04/19 23:32	0	5.4
79892	2020/04/19 23:47	0	6.1
79893	2020/04/20 00:02	0	5.4
79894	2020/04/20 00:17	0	4.2
79895	2020/04/20 00:32	0	4.1
79896	2020/04/20 00:47	0	4.6
79897	2020/04/20 01:02	0	4.8
79898	2020/04/20 01:17	0	4.7
79899	2020/04/20 01:32	0	4.4
79900	2020/04/20 01:47	0	4.3
79901	2020/04/20 02:02	0	4.4
79902	2020/04/20 02:17	0	4.3
79903	2020/04/20 02:32	0	4.2
79904	2020/04/20 02:47	0	4.3
79905	2020/04/20 03:02	0	4.4
79906	2020/04/20 03:17	0	4.4
79907	2020/04/20 03:32	0	4.3
79908	2020/04/20 03:47	0	4.2
79909	2020/04/20 04:02	0	4.2
79910	2020/04/20 04:17	0	4.2
79911	2020/04/20 04:32	0	4.1
79912	2020/04/20 04:47	0	4.1
79913	2020/04/20 05:02	0	4.0
79914	2020/04/20 05:17	0	3.9
79915	2020/04/20 05:32	0	4.0
79916	2020/04/20 05:47	0	4.0
79917	2020/04/20 06:02	0	4.1
79918	2020/04/20 06:17	0	4.1
79919	2020/04/20 06:32	0	4.2
79920	2020/04/20 06:47	0	4.2
79921	2020/04/20 07:02	0	4.3
79922	2020/04/20 07:17	0	4.4
79923	2020/04/20 07:32	0	4.3
79924	2020/04/20 07:47	0	4.2
79925	2020/04/20 08:02	0	4.4
79926	2020/04/20 08:17	0	4.4
79927	2020/04/20 08:32	0	4.4
79928	2020/04/20 08:47	0	5.0
79929	2020/04/20 09:02	0	6.2
79930	2020/04/20 09:17	0	6.9
79931	2020/04/20 09:32	0	6.3
79932	2020/04/20 09:47	0	5.6
79933	2020/04/20 10:02	0	5.2
79934	2020/04/20 10:17	0	5.2
79935	2020/04/20 10:32	0	5.6
79936	2020/04/20 10:47	0	6.1
79937	2020/04/20 11:02	0	5.8
79938	2020/04/20 11:17	0	5.6
79939	2020/04/20 11:32	0	5.9
79940	2020/04/20 11:47	0	6.1
79941	2020/04/20 12:02	0	6.1
79942	2020/04/20 12:17	0	5.9
79943	2020/04/20 12:32	0	5.7
79944	2020/04/20 12:47	0	5.9
79945	2020/04/20 13:02	0	6.6
79946	2020/04/20 13:17	0	6.9
79947	2020/04/20 13:32	0	6.4
79948	2020/04/20 13:47	0	5.6
79949	2020/04/20 14:02	0	5.3
79950	2020/04/20 14:17	0	5.2
79951	2020/04/20 14:32	0	5.6
79952	2020/04/20 14:47	0	6.1
79953	2020/04/20 15:02	0	6.2
79954	2020/04/20 15:17	0	6.0
79955	2020/04/20 15:32	0	5.4
79956	2020/04/20 15:47	0	4.7
79957	2020/04/20 16:02	0	4.8
79958	2020/04/20 16:17	0	5.2
79959	2020/04/20 16:32	0	5.5
79960	2020/04/20 16:47	0	5.8
79961	2020/04/20 17:02	0	5.8
79962	2020/04/20 17:17	0	4.9
79963	2020/04/20 17:32	0	4.7
79964	2020/04/20 17:47	0	5.2
79965	2020/04/20 18:02	0	5.1
79966	2020/04/20 18:17	0	4.7
79967	2020/04/20 18:32	0	4.6
79968	2020/04/20 18:47	0	4.6
79969	2020/04/20 19:02	0	4.7
79970	2020/04/20 19:17	0	4.8
79971	2020/04/20 19:32	0	4.8
79972	2020/04/20 19:47	0	5.0
79973	2020/04/20 20:02	0	5.3
79974	2020/04/20 20:17	0	6.0
79975	2020/04/20 20:32	0	7.0
79976	2020/04/20 20:47	0	7.4
79977	2020/04/20 21:02	0	7.2
79978	2020/04/20 21:17	0	7.2
79979	2020/04/20 21:32	0	7.6
79980	2020/04/20 21:47	0	7.4
79981	2020/04/20 22:02	0	6.8
79982	2020/04/20 22:17	0	6.6
79983	2020/04/20 22:32	0	6.1
79984	2020/04/20 22:47	0	5.4
79985	2020/04/20 23:02	0	5.5
79986	2020/04/20 23:17	0	5.8
79987	2020/04/20 23:32	0	5.9
79988	2020/04/20 23:47	0	6.1
79989	2020/04/21 00:02	0	5.9
79990	2020/04/21 00:17	0	5.2
79991	2020/04/21 00:32	0	5.1
79992	2020/04/21 00:47	0	5.1
79993	2020/04/21 01:02	0	4.8
79994	2020/04/21 01:17	0	4.6
79995	2020/04/21 01:32	0	4.7
79996	2020/04/21 01:47	0	4.7
79997	2020/04/21 02:02	0	4.8
79998	2020/04/21 02:17	0	4.8
79999	2020/04/21 02:32	0	4.8
80000	2020/04/21 02:47	0	4.6
80001	2020/04/21 03:02	0	4.4
80002	2020/04/21 03:17	0	4.3
80003	2020/04/21 03:32	0	4.4
80004	2020/04/21 03:47	0	4.4
80005	2020/04/21 04:02	0	4.4
80006	2020/04/21 04:17	0	4.4
80007	2020/04/21 04:32	0	4.4
80008	2020/04/21 04:47	0	4.3
80009	2020/04/21 05:02	0	4.3
80010	2020/04/21 05:17	0	4.4
80011	2020/04/21 05:32	0	4.3
80012	2020/04/21 05:47	0	4.2
80013	2020/04/21 06:02	0	4.2
80014	2020/04/21 06:17	0	4.3
80015	2020/04/21 06:32	0	4.3
80016	2020/04/21 06:47	0	4.6
80017	2020/04/21 07:02	0	4.6
80018	2020/04/21 07:17	0	4.6
80019	2020/04/21 07:32	0	4.8
80020	2020/04/21 07:47	0	4.9
80021	2020/04/21 08:02	0	4.8
80022	2020/04/21 08:17	0	4.6
80023	2020/04/21 08:32	0	4.8
80024	2020/04/21 08:47	0	5.1
80025	2020/04/21 09:02	0	5.0
80026	2020/04/21 09:17	0	5.1
80027	2020/04/21 09:32	0	4.9
80028	2020/04/21 09:47	0	4.7
80029	2020/04/21 10:02	0	4.5
80030	2020/04/21 10:17	0	4.5
80031	2020/04/21 10:32	0	4.7
80032	2020/04/21 10:47	0	4.7
80033	2020/04/21 11:02	0	4.5
80034	2020/04/21 11:17	0	4.5
80035	2020/04/21 11:32	0	4.6
80036	2020/04/21 11:47	0	4.6
80037	2020/04/21 12:02	0	4.7
80038	2020/04/21 12:17	0	5.6
80039	2020/04/21 12:32	0	7.0
80040	2020/04/21 12:47	0	7.8
80041	2020/04/21 13:02	0	6.9
80042	2020/04/21 13:17	0	5.8
80043	2020/04/21 13:32	0	5.7
80044	2020/04/21 13:47	0	5.7
80045	2020/04/21 14:02	0	5.7
80046	2020/04/21 14:17	0	5.9
80047	2020/04/21 14:32	0	5.9
80048	2020/04/21 14:47	0	4.8
80049	2020/04/21 15:02	0	4.0
80050	2020/04/21 15:17	0	4.0
80051	2020/04/21 15:32	0	4.3
80052	2020/04/21 15:47	0	4.5
80053	2020/04/21 16:02	0	4.5
80054	2020/04/21 16:17	0	4.7
80055	2020/04/21 16:32	0	5.3
80056	2020/04/21 16:47	0	5.8
80057	2020/04/21 17:02	0	5.0
80058	2020/04/21 17:17	0	4.5
80059	2020/04/21 17:32	0	5.6
80060	2020/04/21 17:47	0	5.9
80061	2020/04/21 18:02	0	4.9
80062	2020/04/21 18:17	0	4.5
80063	2020/04/21 18:32	0	4.7
80064	2020/04/21 18:47	0	4.8
80065	2020/04/21 19:02	0	4.9
80066	2020/04/21 19:17	0	5.1
80067	2020/04/21 19:32	0	4.9
80068	2020/04/21 19:47	0	4.9
80069	2020/04/21 20:02	0	4.9
80070	2020/04/21 20:17	0	4.7
80071	2020/04/21 20:32	0	4.6
80072	2020/04/21 20:47	0	5.1
80073	2020/04/21 21:02	0	5.9
80074	2020/04/21 21:17	0	6.1
80075	2020/04/21 21:32	0	5.2
80076	2020/04/21 21:47	0	4.8
80077	2020/04/21 22:02	0	4.8
80078	2020/04/21 22:17	0	4.6
80079	2020/04/21 22:32	0	4.6
80080	2020/04/21 22:47	0	4.6
80081	2020/04/21 23:02	0	4.7
80082	2020/04/21 23:17	0	4.8
80083	2020/04/21 23:32	0	4.7
80084	2020/04/21 23:47	0	4.6
80085	2020/04/22 00:02	0	4.7
80086	2020/04/22 00:17	0	5.0
80087	2020/04/22 00:32	0	5.4
80088	2020/04/22 00:47	0	5.3
80089	2020/04/22 01:02	0	5.0
80090	2020/04/22 01:17	0	4.8
80091	2020/04/22 01:32	0	4.6
80092	2020/04/22 01:47	0	4.5
80093	2020/04/22 02:02	0	4.5
80094	2020/04/22 02:17	0	4.4
80095	2020/04/22 02:32	0	4.3
80096	2020/04/22 02:47	0	4.3
80097	2020/04/22 03:02	0	4.3
80098	2020/04/22 03:17	0	4.3
80099	2020/04/22 03:32	0	4.2
80100	2020/04/22 03:47	0	4.1
80101	2020/04/22 04:02	0	4.1
80102	2020/04/22 04:17	0	4.2
80103	2020/04/22 04:32	0	4.1
80104	2020/04/22 04:47	0	4.1
80105	2020/04/22 05:02	0	4.0
80106	2020/04/22 05:17	0	4.0
80107	2020/04/22 05:32	0	4.2
80108	2020/04/22 05:47	0	4.3
80109	2020/04/22 06:02	0	4.3
80110	2020/04/22 06:17	0	4.1
80111	2020/04/22 06:32	0	4.2
80112	2020/04/22 06:47	0	4.4
80113	2020/04/22 07:02	0	4.5
80114	2020/04/22 07:17	0	4.2
80115	2020/04/22 07:32	0	4.1
80116	2020/04/22 07:47	0	4.2
80117	2020/04/22 08:02	0	4.3
80118	2020/04/22 08:17	0	4.6
80119	2020/04/22 08:32	0	5.2
80120	2020/04/22 08:47	0	5.3
80121	2020/04/22 09:02	0	4.6
80122	2020/04/22 09:17	0	4.3
80123	2020/04/22 09:32	0	4.5
80124	2020/04/22 09:47	0	4.5
80125	2020/04/22 10:02	0	4.4
80126	2020/04/22 10:17	0	4.4
80127	2020/04/22 10:32	0	4.4
80128	2020/04/22 10:47	0	4.4
80129	2020/04/22 11:02	0	4.4
80130	2020/04/22 11:17	0	4.4
80131	2020/04/22 11:32	0	4.4
80132	2020/04/22 11:47	0	4.3
80133	2020/04/22 12:02	0	4.4
80134	2020/04/22 12:17	0	5.1
80135	2020/04/22 12:32	0	5.8
80136	2020/04/22 12:47	0	6.2
80137	2020/04/22 13:02	0	6.6
80138	2020/04/22 13:17	0	6.6
80139	2020/04/22 13:32	0	5.8
80140	2020/04/22 13:47	0	5.7
80141	2020/04/22 14:02	0	5.7
80142	2020/04/22 14:17	0	4.9
80143	2020/04/22 14:32	0	4.3
80144	2020/04/22 14:47	0	4.8
80145	2020/04/22 15:02	0	5.7
80146	2020/04/22 15:17	0	6.1
80147	2020/04/22 15:32	0	5.8
80148	2020/04/22 15:47	0	4.7
80149	2020/04/22 16:02	0	4.1
80150	2020/04/22 16:17	0	4.4
80151	2020/04/22 16:32	0	4.9
80152	2020/04/22 16:47	0	4.9
80153	2020/04/22 17:02	0	4.9
80154	2020/04/22 17:17	0	4.9
80155	2020/04/22 17:32	0	4.6
80156	2020/04/22 17:47	0	4.4
80157	2020/04/22 18:02	0	4.5
80158	2020/04/22 18:17	0	4.6
80159	2020/04/22 18:32	0	4.6
80160	2020/04/22 18:47	0	4.4
80161	2020/04/22 19:02	0	4.4
80162	2020/04/22 19:17	0	4.3
80163	2020/04/22 19:32	0	4.5
80164	2020/04/22 19:47	0	5.5
80165	2020/04/22 20:02	0	7.2
80166	2020/04/22 20:17	0	8.3
80167	2020/04/22 20:32	0	8.4
80168	2020/04/22 20:47	0	8.2
80169	2020/04/22 21:02	0	7.7
80170	2020/04/22 21:17	0	6.2
80171	2020/04/22 21:32	0	5.4
80172	2020/04/22 21:47	0	6.0
80173	2020/04/22 22:02	0	6.4
80174	2020/04/22 22:17	0	6.1
80175	2020/04/22 22:32	0	5.1
80176	2020/04/22 22:47	0	4.2
80177	2020/04/22 23:02	0	4.4
80178	2020/04/22 23:17	0	4.9
80179	2020/04/22 23:32	0	4.9
80180	2020/04/22 23:47	0	5.2
80181	2020/04/23 00:02	0	5.4
80182	2020/04/23 00:17	0	5.2
80183	2020/04/23 00:32	0	5.1
80184	2020/04/23 00:47	0	4.7
80185	2020/04/23 01:02	0	4.1
80186	2020/04/23 01:17	0	3.8
80187	2020/04/23 01:32	0	3.9
80188	2020/04/23 01:47	0	4.2
80189	2020/04/23 02:02	0	4.1
80190	2020/04/23 02:17	0	4.0
80191	2020/04/23 02:32	0	4.0
80192	2020/04/23 02:47	0	4.1
80193	2020/04/23 03:02	0	4.0
80194	2020/04/23 03:17	0	4.0
80195	2020/04/23 03:32	0	4.1
80196	2020/04/23 03:47	0	4.1
80197	2020/04/23 04:02	0	4.0
80198	2020/04/23 04:17	0	4.1
80199	2020/04/23 04:32	0	4.1
80200	2020/04/23 04:47	0	3.9
80201	2020/04/23 05:02	0	3.9
80202	2020/04/23 05:17	0	4.1
80203	2020/04/23 05:32	0	3.9
80204	2020/04/23 05:47	0	3.9
80205	2020/04/23 06:02	0	4.1
80206	2020/04/23 06:17	0	4.2
80207	2020/04/23 06:32	0	4.2
80208	2020/04/23 06:47	0	4.3
80209	2020/04/23 07:02	0	4.3
80210	2020/04/23 07:17	0	4.3
80211	2020/04/23 07:32	0	4.8
80212	2020/04/23 07:47	0	5.4
80213	2020/04/23 08:02	0	5.1
80214	2020/04/23 08:17	0	4.4
80215	2020/04/23 08:32	0	4.1
80216	2020/04/23 08:47	0	4.1
80217	2020/04/23 09:02	0	4.2
80218	2020/04/23 09:17	0	4.7
80219	2020/04/23 09:32	0	4.8
80220	2020/04/23 09:47	0	4.4
80221	2020/04/23 10:02	0	4.0
80222	2020/04/23 10:17	0	4.0
80223	2020/04/23 10:32	0	4.2
80224	2020/04/23 10:47	0	4.5
80225	2020/04/23 11:02	0	5.1
80226	2020/04/23 11:17	0	5.2
80227	2020/04/23 11:32	0	4.8
80228	2020/04/23 11:47	0	4.5
80229	2020/04/23 12:02	0	4.3
80230	2020/04/23 12:17	0	4.4
80231	2020/04/23 12:32	0	5.1
80232	2020/04/23 12:47	0	6.1
80233	2020/04/23 13:02	0	6.3
80234	2020/04/23 13:17	0	5.3
80235	2020/04/23 13:32	0	4.4
80236	2020/04/23 13:47	0	4.6
80237	2020/04/23 14:02	0	4.8
80238	2020/04/23 14:17	0	5.2
80239	2020/04/23 14:32	0	5.6
80240	2020/04/23 14:47	0	5.3
80241	2020/04/23 15:02	0	5.2
80242	2020/04/23 15:17	0	5.4
80243	2020/04/23 15:32	0	5.1
80244	2020/04/23 15:47	0	4.4
80245	2020/04/23 16:02	0	4.3
80246	2020/04/23 16:17	0	4.6
80247	2020/04/23 16:32	0	4.7
80248	2020/04/23 16:47	0	4.7
80249	2020/04/23 17:02	0	4.6
80250	2020/04/23 17:17	0	4.4
80251	2020/04/23 17:32	0	4.4
80252	2020/04/23 17:47	0	4.4
80253	2020/04/23 18:02	0	4.4
80254	2020/04/23 18:17	0	4.4
80255	2020/04/23 18:32	0	4.3
80256	2020/04/23 18:47	0	4.7
80257	2020/04/23 19:02	0	6.0
80258	2020/04/23 19:17	0	7.7
80259	2020/04/23 19:32	0	8.7
80260	2020/04/23 19:47	0	8.6
80261	2020/04/23 20:02	0	7.8
80262	2020/04/23 20:17	0	7.2
80263	2020/04/23 20:32	0	7.0
80264	2020/04/23 20:47	0	6.8
80265	2020/04/23 21:02	0	5.9
80266	2020/04/23 21:17	0	4.7
80267	2020/04/23 21:32	0	4.7
80268	2020/04/23 21:47	0	5.1
80269	2020/04/23 22:02	0	5.2
80270	2020/04/23 22:17	0	4.9
80271	2020/04/23 22:32	0	4.3
80272	2020/04/23 22:47	0	4.4
80273	2020/04/23 23:02	0	4.9
80274	2020/04/23 23:17	0	4.6
80275	2020/04/23 23:32	0	4.4
80276	2020/04/23 23:47	0	4.6
80277	2020/04/24 00:02	0	4.6
80278	2020/04/24 00:17	0	4.5
80279	2020/04/24 00:32	0	4.4
80280	2020/04/24 00:47	0	4.3
80281	2020/04/24 01:02	0	4.3
80282	2020/04/24 01:17	0	4.3
80283	2020/04/24 01:32	0	4.3
80284	2020/04/24 01:47	0	4.2
80285	2020/04/24 02:02	0	4.2
80286	2020/04/24 02:17	0	4.2
80287	2020/04/24 02:32	0	4.1
80288	2020/04/24 02:47	0	4.0
80289	2020/04/24 03:02	0	3.9
80290	2020/04/24 03:17	0	3.9
80291	2020/04/24 03:32	0	3.9
80292	2020/04/24 03:47	0	3.9
80293	2020/04/24 04:02	0	3.8
80294	2020/04/24 04:17	0	3.7
80295	2020/04/24 04:32	0	3.8
80296	2020/04/24 04:47	0	3.9
80297	2020/04/24 05:02	0	3.9
80298	2020/04/24 05:17	0	3.8
80299	2020/04/24 05:32	0	4.0
80300	2020/04/24 05:47	0	4.1
80301	2020/04/24 06:02	0	3.9
80302	2020/04/24 06:17	0	3.9
80303	2020/04/24 06:32	0	4.1
80304	2020/04/24 06:47	0	4.1
80305	2020/04/24 07:02	0	4.1
80306	2020/04/24 07:17	0	3.9
80307	2020/04/24 07:32	0	3.9
80308	2020/04/24 07:47	0	4.0
80309	2020/04/24 08:02	0	4.4
80310	2020/04/24 08:17	0	5.6
80311	2020/04/24 08:32	0	6.8
80312	2020/04/24 08:47	0	6.8
80313	2020/04/24 09:02	0	5.8
80314	2020/04/24 09:17	0	4.6
80315	2020/04/24 09:32	0	4.2
80316	2020/04/24 09:47	0	4.3
80317	2020/04/24 10:02	0	4.6
80318	2020/04/24 10:17	0	4.3
80319	2020/04/24 10:32	0	4.2
80320	2020/04/24 10:47	0	4.2
80321	2020/04/24 11:02	0	3.9
80322	2020/04/24 11:17	0	3.8
80323	2020/04/24 11:32	0	4.2
80324	2020/04/24 11:47	0	4.4
80325	2020/04/24 12:02	0	4.2
80326	2020/04/24 12:17	0	4.4
80327	2020/04/24 12:32	0	5.5
80328	2020/04/24 12:47	0	6.4
80329	2020/04/24 13:02	0	6.5
80330	2020/04/24 13:17	0	5.4
80331	2020/04/24 13:32	0	4.3
80332	2020/04/24 13:47	0	4.6
80333	2020/04/24 14:02	0	5.3
80334	2020/04/24 14:17	0	5.6
80335	2020/04/24 14:32	0	5.7
80336	2020/04/24 14:47	0	5.6
80337	2020/04/24 15:02	0	5.2
80338	2020/04/24 15:17	0	5.1
80339	2020/04/24 15:32	0	4.9
80340	2020/04/24 15:47	0	4.7
80341	2020/04/24 16:02	0	4.7
80342	2020/04/24 16:17	0	4.6
80343	2020/04/24 16:32	0	5.2
80344	2020/04/24 16:47	0	5.9
80345	2020/04/24 17:02	0	5.2
80346	2020/04/24 17:17	0	4.2
80347	2020/04/24 17:32	0	3.9
80348	2020/04/24 17:47	0	4.4
80349	2020/04/24 18:02	0	5.4
80350	2020/04/24 18:17	0	6.1
80351	2020/04/24 18:32	0	5.1
80352	2020/04/24 18:47	0	4.4
80353	2020/04/24 19:02	0	5.7
80354	2020/04/24 19:17	0	6.6
80355	2020/04/24 19:32	0	5.9
80356	2020/04/24 19:47	0	4.7
80357	2020/04/24 20:02	0	4.4
80358	2020/04/24 20:17	0	4.9
80359	2020/04/24 20:32	0	4.8
80360	2020/04/24 20:47	0	4.7
80361	2020/04/24 21:02	0	4.9
80362	2020/04/24 21:17	0	4.8
80363	2020/04/24 21:32	0	4.1
80364	2020/04/24 21:47	0	3.9
80365	2020/04/24 22:02	0	4.3
80366	2020/04/24 22:17	0	4.6
80367	2020/04/24 22:32	0	4.7
80368	2020/04/24 22:47	0	4.4
80369	2020/04/24 23:02	0	4.4
80370	2020/04/24 23:17	0	4.9
80371	2020/04/24 23:32	0	5.7
80372	2020/04/24 23:47	0	6.3
80373	2020/04/25 00:02	0	6.3
80374	2020/04/25 00:17	0	5.4
80375	2020/04/25 00:32	0	4.1
80376	2020/04/25 00:47	0	3.6
80377	2020/04/25 01:02	0	4.1
80378	2020/04/25 01:17	0	4.4
80379	2020/04/25 01:32	0	4.3
80380	2020/04/25 01:47	0	4.2
80381	2020/04/25 02:02	0	4.1
80382	2020/04/25 02:17	0	4.1
80383	2020/04/25 02:32	0	4.0
80384	2020/04/25 02:47	0	3.9
80385	2020/04/25 03:02	0	3.9
80386	2020/04/25 03:17	0	3.9
80387	2020/04/25 03:32	0	3.9
80388	2020/04/25 03:47	0	3.8
80389	2020/04/25 04:02	0	3.8
80390	2020/04/25 04:17	0	3.8
80391	2020/04/25 04:32	0	3.9
80392	2020/04/25 04:47	0	4.0
80393	2020/04/25 05:02	0	3.9
80394	2020/04/25 05:17	0	4.0
80395	2020/04/25 05:32	0	3.9
80396	2020/04/25 05:47	0	3.9
80397	2020/04/25 06:02	0	3.9
80398	2020/04/25 06:17	0	3.9
80399	2020/04/25 06:32	0	3.9
80400	2020/04/25 06:47	0	3.9
80401	2020/04/25 07:02	0	3.8
80402	2020/04/25 07:17	0	3.9
80403	2020/04/25 07:32	0	3.9
80404	2020/04/25 07:47	0	3.8
80405	2020/04/25 08:02	0	3.7
80406	2020/04/25 08:17	0	3.7
80407	2020/04/25 08:32	0	3.8
80408	2020/04/25 08:47	0	3.9
80409	2020/04/25 09:02	0	4.0
80410	2020/04/25 09:17	0	3.9
80411	2020/04/25 09:32	0	3.9
80412	2020/04/25 09:47	0	4.0
80413	2020/04/25 10:02	0	4.1
80414	2020/04/25 10:17	0	4.2
80415	2020/04/25 10:32	0	4.3
80416	2020/04/25 10:47	0	4.6
80417	2020/04/25 11:02	0	5.2
80418	2020/04/25 11:17	0	5.2
80419	2020/04/25 11:32	0	4.9
80420	2020/04/25 11:47	0	4.9
80421	2020/04/25 12:02	0	5.0
80422	2020/04/25 12:17	0	4.9
80423	2020/04/25 12:32	0	4.8
80424	2020/04/25 12:47	0	4.3
80425	2020/04/25 13:02	0	3.9
80426	2020/04/25 13:17	0	3.8
80427	2020/04/25 13:32	0	4.3
80428	2020/04/25 13:47	0	4.8
80429	2020/04/25 14:02	0	4.8
80430	2020/04/25 14:17	0	4.9
80431	2020/04/25 14:32	0	5.2
80432	2020/04/25 14:47	0	5.3
80433	2020/04/25 15:02	0	5.8
80434	2020/04/25 15:17	0	6.4
80435	2020/04/25 15:32	0	6.4
80436	2020/04/25 15:47	0	6.0
80437	2020/04/25 16:02	0	5.7
80438	2020/04/25 16:17	0	5.9
80439	2020/04/25 16:32	0	6.5
80440	2020/04/25 16:47	0	7.0
80441	2020/04/25 17:02	0	7.6
80442	2020/04/25 17:17	0	7.5
80443	2020/04/25 17:32	0	6.4
80444	2020/04/25 17:47	0	5.8
80445	2020/04/25 18:02	0	5.5
80446	2020/04/25 18:17	0	5.3
80447	2020/04/25 18:32	0	5.6
80448	2020/04/25 18:47	0	5.5
80449	2020/04/25 19:02	0	5.3
80450	2020/04/25 19:17	0	5.3
80451	2020/04/25 19:32	0	5.2
80452	2020/04/25 19:47	0	5.6
80453	2020/04/25 20:02	0	5.9
80454	2020/04/25 20:17	0	5.7
80455	2020/04/25 20:32	0	5.1
80456	2020/04/25 20:47	0	4.4
80457	2020/04/25 21:02	0	4.3
80458	2020/04/25 21:17	0	5.1
80459	2020/04/25 21:32	0	5.7
80460	2020/04/25 21:47	0	5.7
80461	2020/04/25 22:02	0	5.3
80462	2020/04/25 22:17	0	4.9
80463	2020/04/25 22:32	0	4.7
80464	2020/04/25 22:47	0	4.6
80465	2020/04/25 23:02	0	4.6
80466	2020/04/25 23:17	0	4.7
80467	2020/04/25 23:32	0	4.8
80468	2020/04/25 23:47	0	4.6
80469	2020/04/26 00:02	0	4.0
80470	2020/04/26 00:17	0	3.8
80471	2020/04/26 00:32	0	3.9
80472	2020/04/26 00:47	0	4.0
80473	2020/04/26 01:02	0	4.1
80474	2020/04/26 01:17	0	4.1
80475	2020/04/26 01:32	0	4.1
80476	2020/04/26 01:47	0	4.1
80477	2020/04/26 02:02	0	4.0
80478	2020/04/26 02:17	0	4.0
80479	2020/04/26 02:32	0	4.0
80480	2020/04/26 02:47	0	3.9
80481	2020/04/26 03:02	0	3.9
80482	2020/04/26 03:17	0	3.9
80483	2020/04/26 03:32	0	3.9
80484	2020/04/26 03:47	0	3.9
80485	2020/04/26 04:02	0	3.9
80486	2020/04/26 04:17	0	3.9
80487	2020/04/26 04:32	0	3.9
80488	2020/04/26 04:47	0	3.9
80489	2020/04/26 05:02	0	3.8
80490	2020/04/26 05:17	0	3.9
80491	2020/04/26 05:32	0	4.0
80492	2020/04/26 05:47	0	3.8
80493	2020/04/26 06:02	0	3.8
80494	2020/04/26 06:17	0	4.0
80495	2020/04/26 06:32	0	4.2
80496	2020/04/26 06:47	0	4.2
80497	2020/04/26 07:02	0	4.2
80498	2020/04/26 07:17	0	4.2
80499	2020/04/26 07:32	0	4.4
80500	2020/04/26 07:47	0	4.9
80501	2020/04/26 08:02	0	4.7
80502	2020/04/26 08:17	0	4.2
80503	2020/04/26 08:32	0	4.1
80504	2020/04/26 08:47	0	4.3
80505	2020/04/26 09:02	0	4.7
80506	2020/04/26 09:17	0	5.1
80507	2020/04/26 09:32	0	5.3
80508	2020/04/26 09:47	0	5.3
80509	2020/04/26 10:02	0	4.8
80510	2020/04/26 10:17	0	4.0
80511	2020/04/26 10:32	0	3.8
80512	2020/04/26 10:47	0	4.2
80513	2020/04/26 11:02	0	4.5
80514	2020/04/26 11:17	0	4.3
80515	2020/04/26 11:32	0	4.3
80516	2020/04/26 11:47	0	4.3
80517	2020/04/26 12:02	0	4.4
80518	2020/04/26 12:17	0	4.8
80519	2020/04/26 12:32	0	5.1
80520	2020/04/26 12:47	0	4.9
80521	2020/04/26 13:02	0	4.6
80522	2020/04/26 13:17	0	4.4
80523	2020/04/26 13:32	0	4.6
80524	2020/04/26 13:47	0	5.3
80525	2020/04/26 14:02	0	5.8
80526	2020/04/26 14:17	0	5.5
80527	2020/04/26 14:32	0	4.9
80528	2020/04/26 14:47	0	4.6
80529	2020/04/26 15:02	0	4.5
80530	2020/04/26 15:17	0	5.1
80531	2020/04/26 15:32	0	6.2
80532	2020/04/26 15:47	0	6.3
80533	2020/04/26 16:02	0	5.3
80534	2020/04/26 16:17	0	4.5
80535	2020/04/26 16:32	0	4.1
80536	2020/04/26 16:47	0	4.0
80537	2020/04/26 17:02	0	4.1
80538	2020/04/26 17:17	0	4.2
80539	2020/04/26 17:32	0	4.2
80540	2020/04/26 17:47	0	4.3
80541	2020/04/26 18:02	0	4.5
80542	2020/04/26 18:17	0	4.7
80543	2020/04/26 18:32	0	5.4
80544	2020/04/26 18:47	0	6.9
80545	2020/04/26 19:02	0	7.8
80546	2020/04/26 19:17	0	7.3
80547	2020/04/26 19:32	0	6.3
80548	2020/04/26 19:47	0	6.1
80549	2020/04/26 20:02	0	6.8
80550	2020/04/26 20:17	0	6.7
80551	2020/04/26 20:32	0	5.2
80552	2020/04/26 20:47	0	4.6
80553	2020/04/26 21:02	0	5.1
80554	2020/04/26 21:17	0	4.8
80555	2020/04/26 21:32	0	4.3
80556	2020/04/26 21:47	0	4.3
80557	2020/04/26 22:02	0	4.4
80558	2020/04/26 22:17	0	4.2
80559	2020/04/26 22:32	0	4.0
80560	2020/04/26 22:47	0	4.2
80561	2020/04/26 23:02	0	4.9
80562	2020/04/26 23:17	0	5.2
80563	2020/04/26 23:32	0	4.7
80564	2020/04/26 23:47	0	4.3
80565	2020/04/27 00:02	0	4.7
80566	2020/04/27 00:17	0	5.2
80567	2020/04/27 00:32	0	5.2
80568	2020/04/27 00:47	0	4.7
80569	2020/04/27 01:02	0	4.3
80570	2020/04/27 01:17	0	4.1
80571	2020/04/27 01:32	0	4.1
80572	2020/04/27 01:47	0	4.6
80573	2020/04/27 02:02	0	5.0
80574	2020/04/27 02:17	0	4.7
80575	2020/04/27 02:32	0	4.0
80576	2020/04/27 02:47	0	3.8
80577	2020/04/27 03:02	0	3.8
80578	2020/04/27 03:17	0	4.0
80579	2020/04/27 03:32	0	4.1
80580	2020/04/27 03:47	0	4.0
80581	2020/04/27 04:02	0	4.0
80582	2020/04/27 04:17	0	3.9
80583	2020/04/27 04:32	0	3.8
80584	2020/04/27 04:47	0	3.9
80585	2020/04/27 05:02	0	3.9
80586	2020/04/27 05:17	0	3.8
80587	2020/04/27 05:32	0	3.9
80588	2020/04/27 05:47	0	3.8
80589	2020/04/27 06:02	0	3.7
80590	2020/04/27 06:17	0	3.8
80591	2020/04/27 06:32	0	4.1
80592	2020/04/27 06:47	0	4.1
80593	2020/04/27 07:02	0	4.0
80594	2020/04/27 07:17	0	4.0
80595	2020/04/27 07:32	0	4.2
80596	2020/04/27 07:47	0	4.3
80597	2020/04/27 08:02	0	4.2
80598	2020/04/27 08:17	0	4.0
80599	2020/04/27 08:32	0	4.1
80600	2020/04/27 08:47	0	4.3
80601	2020/04/27 09:02	0	4.4
80602	2020/04/27 09:17	0	4.6
80603	2020/04/27 09:32	0	4.4
80604	2020/04/27 09:47	0	4.0
80605	2020/04/27 10:02	0	4.0
80606	2020/04/27 10:17	0	4.1
80607	2020/04/27 10:32	0	4.2
80608	2020/04/27 10:47	0	4.4
80609	2020/04/27 11:02	0	4.7
80610	2020/04/27 11:17	0	4.6
80611	2020/04/27 11:32	0	4.1
80612	2020/04/27 11:47	0	3.9
80613	2020/04/27 12:02	0	3.9
80614	2020/04/27 12:17	0	4.2
80615	2020/04/27 12:32	0	5.2
80616	2020/04/27 12:47	0	6.4
80617	2020/04/27 13:02	0	6.3
80618	2020/04/27 13:17	0	5.2
80619	2020/04/27 13:32	0	4.7
80620	2020/04/27 13:47	0	5.1
80621	2020/04/27 14:02	0	5.6
80622	2020/04/27 14:17	0	5.4
80623	2020/04/27 14:32	0	5.2
80624	2020/04/27 14:47	0	5.2
80625	2020/04/27 15:02	0	5.0
80626	2020/04/27 15:17	0	4.7
80627	2020/04/27 15:32	0	4.7
80628	2020/04/27 15:47	0	4.7
80629	2020/04/27 16:02	0	4.7
80630	2020/04/27 16:17	0	4.6
80631	2020/04/27 16:32	0	4.4
80632	2020/04/27 16:47	0	4.1
80633	2020/04/27 17:02	0	3.8
80634	2020/04/27 17:17	0	3.8
80635	2020/04/27 17:32	0	4.0
80636	2020/04/27 17:47	0	4.1
80637	2020/04/27 18:02	0	4.1
80638	2020/04/27 18:17	0	4.2
80639	2020/04/27 18:32	0	4.8
80640	2020/04/27 18:47	0	5.4
80641	2020/04/27 19:02	0	5.2
80642	2020/04/27 19:17	0	4.8
80643	2020/04/27 19:32	0	5.6
80644	2020/04/27 19:47	0	7.1
80645	2020/04/27 20:02	0	7.7
80646	2020/04/27 20:17	0	7.1
80647	2020/04/27 20:32	0	5.8
80648	2020/04/27 20:47	0	5.0
80649	2020/04/27 21:02	0	5.3
80650	2020/04/27 21:17	0	5.9
80651	2020/04/27 21:32	0	6.2
80652	2020/04/27 21:47	0	5.8
80653	2020/04/27 22:02	0	5.3
80654	2020/04/27 22:17	0	5.0
80655	2020/04/27 22:32	0	4.3
80656	2020/04/27 22:47	0	3.8
80657	2020/04/27 23:02	0	3.8
80658	2020/04/27 23:17	0	3.9
80659	2020/04/27 23:32	0	4.2
80660	2020/04/27 23:47	0	4.8
80661	2020/04/28 00:02	0	5.2
80662	2020/04/28 00:17	0	5.1
80663	2020/04/28 00:32	0	4.7
80664	2020/04/28 00:47	0	4.2
80665	2020/04/28 01:02	0	3.8
80666	2020/04/28 01:17	0	3.8
80667	2020/04/28 01:32	0	3.9
80668	2020/04/28 01:47	0	3.9
80669	2020/04/28 02:02	0	3.8
80670	2020/04/28 02:17	0	3.8
80671	2020/04/28 02:32	0	3.9
80672	2020/04/28 02:47	0	3.9
80673	2020/04/28 03:02	0	3.9
80674	2020/04/28 03:17	0	3.9
80675	2020/04/28 03:32	0	3.9
80676	2020/04/28 03:47	0	3.9
80677	2020/04/28 04:02	0	3.8
80678	2020/04/28 04:17	0	3.7
80679	2020/04/28 04:32	0	3.8
80680	2020/04/28 04:47	0	3.8
80681	2020/04/28 05:02	0	3.8
80682	2020/04/28 05:17	0	3.8
80683	2020/04/28 05:32	0	4.0
80684	2020/04/28 05:47	0	4.1
80685	2020/04/28 06:02	0	4.0
80686	2020/04/28 06:17	0	4.0
80687	2020/04/28 06:32	0	4.0
80688	2020/04/28 06:47	0	3.8
80689	2020/04/28 07:02	0	3.9
80690	2020/04/28 07:17	0	4.2
80691	2020/04/28 07:32	0	4.6
80692	2020/04/28 07:47	0	5.2
80693	2020/04/28 08:02	0	5.6
80694	2020/04/28 08:17	0	5.1
80695	2020/04/28 08:32	0	4.1
80696	2020/04/28 08:47	0	3.8
80697	2020/04/28 09:02	0	4.5
80698	2020/04/28 09:17	0	5.2
80699	2020/04/28 09:32	0	5.4
