## Supplemental Table 1 for "CGMTSA: An R package for continuous glucose monitoring time series data analysis"

ID	SD	Mean	CV	GMI	LBGI	HBGI	MAGE	TIR	MODD	acf_1	acf_2	acf_3	acf_4	acf_5	pacf_1	pacf_2	pacf_3	pacf_4	pacf_5
FreeStyleLibre	0.9	4.76	0.19	5.36	4.18	0.82	1.71	0.86	0.2	0.455617515674029	-0.294286829254923	-0.410655806330458	-0.155629635011708	0.0508330118501384	-0.633349469138889	0.204219274082283	-0.266225417313693	0.0869017838785156	-0.0468215450197018
