## Supplemental Table 2 for "CGMTSA: An R package for continuous glucose monitoring time series data analysis"

Day	SD	Mean	CV	LBGI	HBGI	MAGE	TIR	MODD
1	0.96	4.41	0.22	6.52	0.53	1.92	0.62	NA
2	0.72	4.81	0.15	3.41	0.04	1.58	0.91	0.4
3	0.56	4.81	0.12	2.98	0.06	0.91	1	0.01
4	0.75	4.48	0.17	5.16	0.05	1.42	0.68	0.33
5	1.3	4.94	0.26	5.3	1.8	2.24	0.83	0.46
6	0.96	5.24	0.18	2.67	0.49	1.76	0.99	0.3
7	0.63	4.9	0.13	2.72	0.84	1.74	1	0.34
8	0.96	4.94	0.2	3.38	1.37	1.97	1	0.04
9	0.99	4.81	0.21	4	1.52	2.06	0.94	0.13
10	0.77	4.66	0.17	4.34	0.12	1.87	0.81	0.15
11	0.92	4.74	0.19	4.48	0.39	1.8	0.71	0.08
12	0.83	4.61	0.18	4.7	0.48	1.75	0.83	0.12
13	0.81	4.6	0.18	4.64	0.54	1.82	0.81	0.01
